# Long-term patterns of ultra-low sulfur fuel oil bioremediation in Arctic shorelines using *in situ* mesocosms

**DOI:** 10.64898/2026.08.27.747307

**Authors:** Esteban Góngora, Ya-Jou Chen, Nastasia J. Freyria, Antoine-O. Lirette, Charles W. Greer, Lyle G. Whyte

**Affiliations:** Natural Resource Sciences, McGill University, Sainte-Anne-de-Bellevue, Quebec, Canada; Division of Natural and Applied Sciences, Duke Kunshan University, Jiangsu, China; Energy, Mining and Environment Research Centre, National Research Council Canada, Montreal, Quebec, Canada

**Keywords:** Ultra-low-sulfur fuel oil, biodegradation, beach sediment, Northwest Passage, microbiome

## Abstract

New maritime regulations restricting high-sulfur fuels have led to the transition to new low sulfur fuel oils (LFSOs). We do not know how LSFOs will behave in marine environments and how they will respond to available remediation strategies, presenting an environmental risk. The risk will be even higher in the remote high Arctic, especially along the Northwest Passage (NWP), for which an increase in shipping traffic is expected by the end of the century. In this study, we evaluated the long-term (one year) biodegradation potential of the native microbial community of NWP beach sediment using *in situ* mesocosm experiments with two different types of LSFOs: a marine gas oil (Marine diesel) and an ultra-low sulfur fuel oil (ULSFO). We observed that the lighter Marine diesel was biodegraded better (72.0%) than the heavier ULSFO (32.5%). We described composition of the microbial community of the mesocosms using 16S rRNA gene amplicon sequencing and observed a decrease in microbial diversity for the fuel-treated samples compared to the untreated controls. Despite the decrease in overall diversity, we observed significantly higher abundances of known hydrocarbon degrading microbes (e.g., *Oleispira*, *Altererythrobacter*, *Gilvibacter*, *Pseudohongiella*) in the fuel mesocosms. Our study showed the potential to implement biodegradation as a remediation strategy under the cold and oligotrophic environmental conditions present throughout the NWP. However, we also observed that microbes on their own cannot degrade the entirety of the removed fuel and other types of remediation will need to be considered to complement the natural biodegradation observed here.

**Highlights:**

- The natural attenuation of low sulfur fuels under Arctic conditions was characterized
- Marine diesel was more easily biodegraded than ULSFO
- Arctic beach bacteria can adapt to the presence of oils on the shorelines
- These microbes cannot fully biodegrade the tested fuels under Arctic conditions
