## Supplemental tables for "Long-term patterns of ultra-low sulfur fuel oil bioremediation in Arctic shorelines using *in situ* mesocosms"

### Sheet: README
Supplementary tables for "Long-term patterns of ultra-low sulfur fuel oil bioremediation in Arctic shorelines using in situ mesocosms", Góngora, E., Chen, Y.-J., Freyria, N.J., Lirette, A.-O, Greer, C.W., & Whyte, L.G.
Table	Description
S1	Paired t-test and paired Wilcoxon singed-rank test results for the statistical comparison of hydrocarbon removal percentages between fertilized and unfertilized samples
S2	Statistical comparison of alpha diversity metrics by paired Wilcoxon signed-rank test (for Shannon diversity) and paired t-test (Faith’s phylogenetic diversity)
S3	ANOVA and Tukey HSD test results for the statistical comparison of hydrocarbon removal percentages among treatments and between locations and removal type
S4	Average relative abundances of the 20 most abundant ASVs from the in situ NWP beach mesocosms after one year of incubation
S5	ANCOM-BC2 results for the comparison of differentially abundant ASVs among fuel treatments
S6	ANCOM-BC2 results for the comparison of differentially abundant ASVs between tidal zone locations by treatment
S7	Statistical comparison of alpha diversity metrics by Schreirer Ray Hare and Dunn tests (for Shannon diversity) and ANOVA and Tukey HSD test (Faith’s phylogenetic diversity)
S8	Pairwise PERMANOVA results testing differences in Bray-Curtis dissimilarities and weighted UniFrac distances among fuel treatments and locations within the tidal zone

### Sheet: Table S1
Removal type	Compound	Test	Statistic	df	p
Natural attenuation	PAHs	Paired t-test	-0.99386	6	0.3587
Natural attenuation	Aliphatics	Paired t-test	-0.34887	6	0.7391
Biodegradation	PAHs	Paired t-test	-0.13707	6	0.8955
Biodegradation	Aliphatics	Paired Wilcoxon signed-rank test	9	NA	0.8339

### Sheet: Table S2
Metric	Compound	Test	Statistic	df	p
Shannon diversity	PAHs	Paired Wilcoxon signed-rank test	35	NA	0.8984
Faith's PD	Aliphatics	Paired t-test	1.963	10	0.078

### Sheet: Table S3
	Natural attenuation (%)				Biodegradation (%)				Non-biological (%)				Tukey's HSD test contrasts
	Intertidal		Supratidal		Intertidal		Supratidal		Intertidal		Supratidal		Biodegradation vs Natural attenuation		Intertidal vs Supratidal		PAHs vs Aliphatics
Fuel	Mean	SD	Mean	SD	Mean	SD	Mean	SD	Mean	SD	Mean	SD	Mean difference (B-NA)	Adjusted p-value	Mean difference (I-S)	Adjusted p-value	Mean difference (P-A)	Adjusted p-value
Marine diesel	76.9	5.322	81.9	0.104	58.5	16.396	82.2	0.47	18.4	11.171	-0.25	0.556	-4.37431	0.349527	-10.9344	0.000976617	-25.4658	1.52862e-11
ULSFO	44.1	9.52	80.1	3.276	28.4	8.861	36.5	9.581	15.7	14.002	43.5	8.516	-30.8473	1.06593e-12	-22.6936	5.49837e-11	-12.7012	3.09276e-05
													Natural attenuation				Biodegradation
													Supratidal		Intertidal		Supratidal		Intertidal
								Contrast					Mean difference	Adjusted p-value	Mean difference	Adjusted p-value	Mean difference	Adjusted p-value	Mean difference	Adjusted p-value
								ULSFO vs Marine diesel					-3.29667	0.975948	-32.5515	9.21365e-10	-46.9733	1.06037e-12	-39.7114	3.20057e-11
								PAHs vs Aliphatics (ULSFO)					-5.60332	0.99792	-20.697	0.00794447	-7.36472	0.971098	-11.1194	0.726017
								PAHs vs Aliphatics (Marine diesel)					-24.2277	0.000862717	-22.0158	0.0206658	-24.3075	0.000819038	-29.3297	0.00227368

### Sheet: Table S4
ASV	Kingdom	Phylum	Class	Order	Family	Genus	Species	Average abundance	SD abundance
ASV1	Bacteria	Pseudomonadota	Gammaproteobacteria	Pseudomonadales	Oceanospirillaceae	Oleispira	antarctica	4.63025	10.9479
ASV2	Bacteria	Pseudomonadota	Gammaproteobacteria	Pseudomonadales	Moraxellaceae	Alkanindiges		4.41331	5.77998
ASV3	Bacteria	Bacteroidota	Bacteroidia	Flavobacteriales	Flavobacteriaceae	Gillisia	mitskevichiae	3.00156	1.9309
ASV4	Bacteria	Pseudomonadota	Gammaproteobacteria	Pseudomonadales	Alcanivoracaceae	Alcanivorax		1.88928	2.29152
ASV5	Bacteria	Pseudomonadota	Gammaproteobacteria	Pseudomonadales	Porticoccaceae	C1-B045		1.67163	2.46758
ASV6	Bacteria	Pseudomonadota	Gammaproteobacteria	Pseudomonadales	Moraxellaceae	Paraperlucidibaca		1.33873	2.38758
ASV7	Bacteria	Bacteroidota	Bacteroidia	Flavobacteriales	Flavobacteriaceae	Maritimimonas		1.58201	1.00828
ASV8	Bacteria	Pseudomonadota	Gammaproteobacteria	Pseudomonadales	Oceanospirillaceae	Oleibacter		1.18296	2.32595
ASV9	Bacteria	Pseudomonadota	Gammaproteobacteria	Pseudomonadales	Oceanospirillaceae	Oleibacter		1.17129	2.76614
ASV10	Bacteria	Pseudomonadota	Alphaproteobacteria	Sphingomonadales	Sphingomonadaceae	Altererythrobacter		1.14315	1.08432
ASV11	Bacteria	Pseudomonadota	Alphaproteobacteria	Sphingomonadales	Sphingomonadaceae	Altererythrobacter		1.10895	0.770154
ASV12	Bacteria	Pseudomonadota	Gammaproteobacteria	Pseudomonadales	Oleiphilaceae	Oleiphilus		1.14324	1.08534
ASV13	Bacteria	Pseudomonadota	Gammaproteobacteria	Pseudomonadales	Moraxellaceae	Alkanindiges		1.06138	2.51548
ASV14	Bacteria	Bacteroidota	Bacteroidia	Flavobacteriales	Flavobacteriaceae	Gaetbulibacter	lutimaris	1.0172	0.596429
ASV15	Bacteria	Pseudomonadota	Gammaproteobacteria	Enterobacterales	Alteromonadaceae	Paraglaciecola		0.980108	0.653073
ASV16	Bacteria	Bacteroidota	Bacteroidia	Flavobacteriales	Flavobacteriaceae	Gilvibacter		0.954751	0.921272
ASV17	Bacteria	Pseudomonadota	Gammaproteobacteria	Granulosicoccales				0.841289	0.673194
ASV18	Bacteria	Verrucomicrobiota	Verrucomicrobiae	Verrucomicrobiales	DEV007			0.770338	0.896531
ASV19	Bacteria	Pseudomonadota	Gammaproteobacteria	Enterobacterales	Alteromonadaceae	Glaciecola		0.799945	0.613195
ASV20	Bacteria	Pseudomonadota	Gammaproteobacteria	Pseudomonadales	Pseudohongiellaceae	Pseudohongiella		0.809451	1.28157

### Sheet: Table S5
Contrast	Location	Domain	Phylum	Class	Order	Family	Genus	LFC	Present in top 20 most abundant ASVs	Hydrocarbon degrader	Source	DOI
Marine diesel vs T0	Intertidal	Bacteria	Pseudomonadota	Alphaproteobacteria	Rhodobacterales	Rhodobacteraceae	Boseongicola	-1.06	No	Associated	Chernikova et al., 2020	https://doi.org/10.3389/fmicb.2020.572931
Marine diesel vs T0	Intertidal	Bacteria	Bacteroidota	Bacteroidia	Flavobacteriales	Flavobacteriaceae	Gilvibacter	2.04	Yes	No
Marine diesel vs T0	Intertidal	Bacteria	Bacteroidota	Bacteroidia	Flavobacteriales	Flavobacteriaceae	Lacinutrix	1.68	No	Associated	Davila Aleman et al., 2024	https://doi.org/10.1101/2024.03.22.586348
Marine diesel vs T0	Intertidal	Bacteria	Pseudomonadota	Gammaproteobacteria	Pseudomonadales	Saccharospirillaceae	Oleispira	7.28	Yes	Yes	Kube et al., 2013	https://doi.org/10.1038/ncomms3156
Marine diesel vs T0	Intertidal	Bacteria	Pseudomonadota	Gammaproteobacteria	Pseudomonadales	Pseudohongiellaceae	Pseudohongiella	-2.45	Yes	Associated	Peng et al., 2020; Zhou et al., 2022	https://doi.org/10.1016/j.marpolbul.2020.110907	https://doi.org/10.1016/j.envpol.2022.119496
Marine diesel vs T0	Intertidal	Bacteria	Bacteroidota	Bacteroidia	Flavobacteriales	Flavobacteriaceae	Psychroserpens	1.03	No	No
Marine diesel vs T0	Intertidal	Bacteria	Bacteroidota	Bacteroidia	Flavobacteriales	Flavobacteriaceae	Subsaxibacter	1.46	No	No
Marine diesel vs T0	Supratidal	Bacteria	Pseudomonadota	Alphaproteobacteria	Sphingomonadales	Sphingomonadaceae	Altererythrobacter	2.78	Yes	Yes	Fan et al., 2022	https://doi.org/10.1016/j.chemosphere.2022.135784
Marine diesel vs T0	Supratidal	Bacteria	Pseudomonadota	Gammaproteobacteria	Enterobacterales	Colwelliaceae	Colwellia	1.81	No	Associated	Peña-Montenegro et al., 2023	https://doi.org/10.1038/s43705-023-00310-z
Marine diesel vs T0	Supratidal	Bacteria	Bacteroidota	Bacteroidia	Flavobacteriales	Flavobacteriaceae	Flavobacterium	3.46	No	Yes	Jung et al., 2021; Chaudhary et al., 2018	https://doi.org/10.1099/ijsem.0.005053	https://doi.org/10.1038/s41598-019-40667-7
Marine diesel vs T0	Supratidal	Bacteria	Bacteroidota	Bacteroidia	Flavobacteriales	Flavobacteriaceae	Gilvibacter	2.72	Yes	No
Marine diesel vs T0	Supratidal	Bacteria	Bacteroidota	Bacteroidia	Flavobacteriales	Flavobacteriaceae	Lacinutrix	2.03	No	Associated	Davila Aleman et al., 2024	https://doi.org/10.1101/2024.03.22.586348
Marine diesel vs T0	Supratidal	Bacteria	Pseudomonadota	Gammaproteobacteria	Pseudomonadales	Saccharospirillaceae	Oleispira	4.01	Yes	Yes	Kube et al., 2013	https://doi.org/10.1038/ncomms3156
Marine diesel vs T0	Supratidal	Bacteria	Pseudomonadota	Gammaproteobacteria	Pseudomonadales	Pseudohongiellaceae	Pseudohongiella	-2.12	Yes	Associated	Peng et al., 2020; Zhou et al., 2022	https://doi.org/10.1016/j.marpolbul.2020.110907	https://doi.org/10.1016/j.envpol.2022.119496
Marine diesel vs T0	Supratidal	Bacteria	Bacteroidota	Bacteroidia	Flavobacteriales	Flavobacteriaceae	Psychroserpens	1.89	No	No
Marine diesel vs T0	Supratidal	Bacteria	Pseudomonadota	Alphaproteobacteria	Caulobacterales	Hyphomonadaceae	Robiginitomaculum	1.26	No	Associated	Guibert et al., 2012	https://doi.org/10.1007/s00248-012-0051-9
Marine diesel vs T0	Supratidal	Bacteria	Pseudomonadota	Alphaproteobacteria	Sphingomonadales	Sphingomonadaceae	Sphingorhabdus	1.64	No	Yes	Jeong et al., 2016; Silva et al., 2018	https://doi.org/10.1016/j.jbiotec.2016.04.016	https://doi.org/10.1128/genomeA.00142-18
Marine diesel vs T0	Supratidal	Bacteria	Bacteroidota	Bacteroidia	Flavobacteriales	Flavobacteriaceae	Subsaxibacter	3.22	No	No
Marine diesel vs T0	Supratidal	Bacteria	Pseudomonadota	Alphaproteobacteria	Rhodobacterales	Rhodobacteraceae	Sulfitobacter	2.13	No	Yes	Gontikaki et al., 2018	https://doi.org/10.1111/jam.14030
Marine diesel vs T0	Supratidal	Bacteria	Pseudomonadota	Gammaproteobacteria	Steroidobacterales	Woeseiaceae	Woeseia	-3.14	No	Yes	Bacosa et al., 2018	https://doi.org/10.1038/s41396-018-0190-1
Marine diesel vs Untreated	Intertidal	Bacteria	Pseudomonadota	Alphaproteobacteria	Rhodobacterales	Rhodobacteraceae	Boseongicola	-1.27	No	Associated	Chernikova et al., 2020	https://doi.org/10.3389/fmicb.2020.572931
Marine diesel vs Untreated	Intertidal	Bacteria	Bacteroidota	Bacteroidia	Flavobacteriales	Flavobacteriaceae	Gilvibacter	1.56	Yes	No
Marine diesel vs Untreated	Intertidal	Bacteria	Bacteroidota	Bacteroidia	Flavobacteriales	Flavobacteriaceae	Lacinutrix	2.2	No	Associated	Davila Aleman et al., 2024	https://doi.org/10.1101/2024.03.22.586348
Marine diesel vs Untreated	Intertidal	Bacteria	Pseudomonadota	Gammaproteobacteria	Pseudomonadales	Saccharospirillaceae	Oleispira	4.55	Yes	Yes	Kube et al., 2013	https://doi.org/10.1038/ncomms3156
Marine diesel vs Untreated	Intertidal	Bacteria	Pseudomonadota	Gammaproteobacteria	Pseudomonadales	Pseudohongiellaceae	Pseudohongiella	-3.91	Yes	Associated	Peng et al., 2020; Zhou et al., 2022	https://doi.org/10.1016/j.marpolbul.2020.110907	https://doi.org/10.1016/j.envpol.2022.119496
Marine diesel vs Untreated	Intertidal	Bacteria	Bacteroidota	Bacteroidia	Flavobacteriales	Flavobacteriaceae	Psychroserpens	0.96	No	No
Marine diesel vs Untreated	Intertidal	Bacteria	Bacteroidota	Bacteroidia	Flavobacteriales	Flavobacteriaceae	Subsaxibacter	2.45	No	No
Marine diesel vs Untreated	Supratidal	Bacteria	Pseudomonadota	Alphaproteobacteria	Sphingomonadales	Sphingomonadaceae	Altererythrobacter	1.63	Yes	Yes	Fan et al., 2022	https://doi.org/10.1016/j.chemosphere.2022.135784
Marine diesel vs Untreated	Supratidal	Bacteria	Pseudomonadota	Gammaproteobacteria	Enterobacterales	Colwelliaceae	Colwellia	2.3	No	Associated	Peña-Montenegro et al., 2023	https://doi.org/10.1038/s43705-023-00310-z
Marine diesel vs Untreated	Supratidal	Bacteria	Bacteroidota	Bacteroidia	Flavobacteriales	Flavobacteriaceae	Flavobacterium	3.61	No	Yes	Jung et al., 2021; Chaudhary et al., 2018	https://doi.org/10.1099/ijsem.0.005053	https://doi.org/10.1038/s41598-019-40667-7
Marine diesel vs Untreated	Supratidal	Bacteria	Bacteroidota	Bacteroidia	Flavobacteriales	Flavobacteriaceae	Gilvibacter	1.73	Yes	No
Marine diesel vs Untreated	Supratidal	Bacteria	Bacteroidota	Bacteroidia	Flavobacteriales	Flavobacteriaceae	Lacinutrix	1.66	No	Associated	Davila Aleman et al., 2024	https://doi.org/10.1101/2024.03.22.586348
Marine diesel vs Untreated	Supratidal	Bacteria	Pseudomonadota	Gammaproteobacteria	Pseudomonadales	Saccharospirillaceae	Oleispira	3.38	Yes	Yes	Kube et al., 2013	https://doi.org/10.1038/ncomms3156
Marine diesel vs Untreated	Supratidal	Bacteria	Pseudomonadota	Gammaproteobacteria	Pseudomonadales	Pseudohongiellaceae	Pseudohongiella	-2.75	Yes	Associated	Peng et al., 2020; Zhou et al., 2022	https://doi.org/10.1016/j.marpolbul.2020.110907	https://doi.org/10.1016/j.envpol.2022.119496
Marine diesel vs Untreated	Supratidal	Bacteria	Bacteroidota	Bacteroidia	Flavobacteriales	Flavobacteriaceae	Psychroserpens	1.42	No	No
Marine diesel vs Untreated	Supratidal	Bacteria	Pseudomonadota	Alphaproteobacteria	Caulobacterales	Hyphomonadaceae	Robiginitomaculum	1.91	No	Associated	Guibert et al., 2012	https://doi.org/10.1007/s00248-012-0051-9
Marine diesel vs Untreated	Supratidal	Bacteria	Pseudomonadota	Alphaproteobacteria	Sphingomonadales	Sphingomonadaceae	Sphingorhabdus	1.04	No	Yes	Jeong et al., 2016; Silva et al., 2018	https://doi.org/10.1016/j.jbiotec.2016.04.016	https://doi.org/10.1128/genomeA.00142-18
Marine diesel vs Untreated	Supratidal	Bacteria	Bacteroidota	Bacteroidia	Flavobacteriales	Flavobacteriaceae	Subsaxibacter	2.06	No	No
Marine diesel vs Untreated	Supratidal	Bacteria	Pseudomonadota	Alphaproteobacteria	Rhodobacterales	Rhodobacteraceae	Sulfitobacter	1.9	No	Yes	Gontikaki et al., 2018	https://doi.org/10.1111/jam.14030
Marine diesel vs Untreated	Supratidal	Bacteria	Pseudomonadota	Gammaproteobacteria	Steroidobacterales	Woeseiaceae	Woeseia	-2.49	No	Yes	Bacosa et al., 2018	https://doi.org/10.1038/s41396-018-0190-1
ULSFO vs Marine diesel	Intertidal	Bacteria	Pseudomonadota	Alphaproteobacteria	Rhodobacterales	Rhodobacteraceae	Octadecabacter	2.24	No	Associated	Peeb et al., 2022; Bacosa et al., 2018	https://doi.org/10.3390/microorganisms10020328	https://doi.org/10.1038/s41396-018-0190-1
ULSFO vs Marine diesel	Intertidal	Bacteria	Pseudomonadota	Gammaproteobacteria	Pseudomonadales	Pseudohongiellaceae	Pseudohongiella	5.24	Yes	Associated	Peng et al., 2020; Zhou et al., 2022	https://doi.org/10.1016/j.marpolbul.2020.110907	https://doi.org/10.1016/j.envpol.2022.119496
ULSFO vs Marine diesel	Supratidal	Bacteria	Pseudomonadota	Alphaproteobacteria	Rhodobacterales	Rhodobacteraceae	Octadecabacter	1.54	No	Associated	Peeb et al., 2022; Bacosa et al., 2018	https://doi.org/10.3390/microorganisms10020328	https://doi.org/10.1038/s41396-018-0190-1
ULSFO vs Marine diesel	Supratidal	Bacteria	Pseudomonadota	Gammaproteobacteria	Pseudomonadales	Pseudohongiellaceae	Pseudohongiella	4.45	Yes	Associated	Peng et al., 2020; Zhou et al., 2022	https://doi.org/10.1016/j.marpolbul.2020.110907	https://doi.org/10.1016/j.envpol.2022.119496
ULSFO vs T0	Intertidal	Bacteria	Bacteroidota	Bacteroidia	Flavobacteriales	Flavobacteriaceae	Gilvibacter	1.56	Yes	No
ULSFO vs T0	Intertidal	Bacteria	Pseudomonadota	Gammaproteobacteria	Granulosicoccales	Granulosicoccaceae	Granulosicoccus	-2.93	No	Yes	Freyria et al., 2024; Ellis et al., 2022	https://doi.org/10.1093/ismeco/ycae100	https://doi.org/10.1016/j.marpolbul.2021.113288
ULSFO vs T0	Intertidal	Bacteria	Bacteroidota	Bacteroidia	Flavobacteriales	Flavobacteriaceae	Jejudonia	2.58	No	Associated	Nõlvak et al., 2021	https://doi.org/10.3390/microorganisms9122425
ULSFO vs T0	Intertidal	Bacteria	Pseudomonadota	Alphaproteobacteria	Rhodobacterales	Rhodobacteraceae	Octadecabacter	1.88	No	Associated	Peeb et al., 2022; Bacosa et al., 2018	https://doi.org/10.3390/microorganisms10020328	https://doi.org/10.1038/s41396-018-0190-1
ULSFO vs T0	Intertidal	Bacteria	Pseudomonadota	Gammaproteobacteria	Pseudomonadales	Pseudohongiellaceae	Pseudohongiella	2.78	Yes	Associated	Peng et al., 2020; Zhou et al., 2022	https://doi.org/10.1016/j.marpolbul.2020.110907	https://doi.org/10.1016/j.envpol.2022.119496
ULSFO vs T0	Intertidal	Bacteria	Bacteroidota	Bacteroidia	Flavobacteriales	Flavobacteriaceae	Psychroserpens	1.39	No	No
ULSFO vs T0	Intertidal	Bacteria	Pseudomonadota	Alphaproteobacteria	Rhodobacterales	Rhodobacteraceae	Sulfitobacter	1.12	No	Yes	Gontikaki et al., 2018	https://doi.org/10.1111/jam.14030
ULSFO vs T0	Supratidal	Bacteria	Pseudomonadota	Alphaproteobacteria	Sphingomonadales	Sphingomonadaceae	Altererythrobacter	2.8	Yes	Yes	Fan et al., 2022	https://doi.org/10.1016/j.chemosphere.2022.135784
ULSFO vs T0	Supratidal	Bacteria	Pseudomonadota	Gammaproteobacteria	Enterobacterales	Colwelliaceae	Colwellia	1.67	No	Associated	Peña-Montenegro et al., 2023	https://doi.org/10.1038/s43705-023-00310-z
ULSFO vs T0	Supratidal	Bacteria	Bacteroidota	Bacteroidia	Flavobacteriales	Flavobacteriaceae	Flavobacterium	4.27	No	Yes	Jung et al., 2021; Chaudhary et al., 2018	https://doi.org/10.1099/ijsem.0.005053	https://doi.org/10.1038/s41598-019-40667-7
ULSFO vs T0	Supratidal	Bacteria	Bacteroidota	Bacteroidia	Flavobacteriales	Flavobacteriaceae	Jejudonia	3.18	No	Associated	Nõlvak et al., 2022	https://doi.org/10.3390/microorganisms9122426
ULSFO vs T0	Supratidal	Bacteria	Bacteroidota	Bacteroidia	Flavobacteriales	Flavobacteriaceae	Lacinutrix	1.72	No	Associated	Davila Aleman et al., 2024	https://doi.org/10.1101/2024.03.22.586348
ULSFO vs T0	Supratidal	Bacteria	Pseudomonadota	Alphaproteobacteria	Rhodobacterales	Rhodobacteraceae	Octadecabacter	2.21	No	Associated	Peeb et al., 2022; Bacosa et al., 2018	https://doi.org/10.3390/microorganisms10020328	https://doi.org/10.1038/s41396-018-0190-1
ULSFO vs T0	Supratidal	Bacteria	Pseudomonadota	Gammaproteobacteria	Pseudomonadales	Saccharospirillaceae	Oleispira	4.1	Yes	Yes	Kube et al., 2013	https://doi.org/10.1038/ncomms3156
ULSFO vs T0	Supratidal	Bacteria	Pseudomonadota	Gammaproteobacteria	Pseudomonadales	Pseudohongiellaceae	Pseudohongiella	2.33	Yes	Associated	Peng et al., 2020; Zhou et al., 2022	https://doi.org/10.1016/j.marpolbul.2020.110907	https://doi.org/10.1016/j.envpol.2022.119496
ULSFO vs T0	Supratidal	Bacteria	Pseudomonadota	Alphaproteobacteria	Sphingomonadales	Sphingomonadaceae	Sphingorhabdus	2.06	No	Yes	Jeong et al., 2016; Silva et al., 2018	https://doi.org/10.1016/j.jbiotec.2016.04.016	https://doi.org/10.1128/genomeA.00142-18
ULSFO vs T0	Supratidal	Bacteria	Bacteroidota	Bacteroidia	Flavobacteriales	Flavobacteriaceae	Subsaxibacter	3.54	No	No
ULSFO vs T0	Supratidal	Bacteria	Pseudomonadota	Alphaproteobacteria	Rhodobacterales	Rhodobacteraceae	Sulfitobacter	2.69	No	Yes	Gontikaki et al., 2018	https://doi.org/10.1111/jam.14030
ULSFO vs Untreated	Intertidal	Bacteria	Bacteroidota	Bacteroidia	Flavobacteriales	Flavobacteriaceae	Gilvibacter	1.08	Yes	No
ULSFO vs Untreated	Intertidal	Bacteria	Pseudomonadota	Gammaproteobacteria	Granulosicoccales	Granulosicoccaceae	Granulosicoccus	-1.52	No	Yes	Freyria et al., 2024; Ellis et al., 2022	https://doi.org/10.1093/ismeco/ycae100	https://doi.org/10.1016/j.marpolbul.2021.113288
ULSFO vs Untreated	Intertidal	Bacteria	Bacteroidota	Bacteroidia	Flavobacteriales	Flavobacteriaceae	Jejudonia	2.23	No	Associated	Nõlvak et al., 2023	https://doi.org/10.3390/microorganisms9122427
ULSFO vs Untreated	Intertidal	Bacteria	Pseudomonadota	Alphaproteobacteria	Rhodobacterales	Rhodobacteraceae	Octadecabacter	1.84	No	Associated	Peeb et al., 2022; Bacosa et al., 2018	https://doi.org/10.3390/microorganisms10020328	https://doi.org/10.1038/s41396-018-0190-1
ULSFO vs Untreated	Intertidal	Bacteria	Pseudomonadota	Gammaproteobacteria	Pseudomonadales	Pseudohongiellaceae	Pseudohongiella	1.33	Yes	Associated	Peng et al., 2020; Zhou et al., 2022	https://doi.org/10.1016/j.marpolbul.2020.110907	https://doi.org/10.1016/j.envpol.2022.119496
ULSFO vs Untreated	Intertidal	Bacteria	Bacteroidota	Bacteroidia	Flavobacteriales	Flavobacteriaceae	Psychroserpens	1.32	No	No
ULSFO vs Untreated	Intertidal	Bacteria	Pseudomonadota	Alphaproteobacteria	Rhodobacterales	Rhodobacteraceae	Sulfitobacter	1.09	No	Yes	Gontikaki et al., 2018	https://doi.org/10.1111/jam.14030
ULSFO vs Untreated	Supratidal	Bacteria	Pseudomonadota	Alphaproteobacteria	Sphingomonadales	Sphingomonadaceae	Altererythrobacter	1.65	Yes	Yes	Fan et al., 2022	https://doi.org/10.1016/j.chemosphere.2022.135784
ULSFO vs Untreated	Supratidal	Bacteria	Pseudomonadota	Gammaproteobacteria	Enterobacterales	Colwelliaceae	Colwellia	2.16	No	Associated	Peña-Montenegro et al., 2023	https://doi.org/10.1038/s43705-023-00310-z
ULSFO vs Untreated	Supratidal	Bacteria	Bacteroidota	Bacteroidia	Flavobacteriales	Flavobacteriaceae	Flavobacterium	4.43	No	Yes	Jung et al., 2021; Chaudhary et al., 2018	https://doi.org/10.1099/ijsem.0.005053	https://doi.org/10.1038/s41598-019-40667-7
ULSFO vs Untreated	Supratidal	Bacteria	Bacteroidota	Bacteroidia	Flavobacteriales	Flavobacteriaceae	Jejudonia	1.58	No	Associated	Nõlvak et al., 2024	https://doi.org/10.3390/microorganisms9122428
ULSFO vs Untreated	Supratidal	Bacteria	Bacteroidota	Bacteroidia	Flavobacteriales	Flavobacteriaceae	Lacinutrix	1.35	No	Associated	Davila Aleman et al., 2024	https://doi.org/10.1101/2024.03.22.586348
ULSFO vs Untreated	Supratidal	Bacteria	Pseudomonadota	Alphaproteobacteria	Rhodobacterales	Rhodobacteraceae	Octadecabacter	2.14	No	Associated	Peeb et al., 2022; Bacosa et al., 2018	https://doi.org/10.3390/microorganisms10020328	https://doi.org/10.1038/s41396-018-0190-1
ULSFO vs Untreated	Supratidal	Bacteria	Pseudomonadota	Gammaproteobacteria	Pseudomonadales	Saccharospirillaceae	Oleispira	3.47	Yes	Yes	Kube et al., 2013	https://doi.org/10.1038/ncomms3156
ULSFO vs Untreated	Supratidal	Bacteria	Pseudomonadota	Gammaproteobacteria	Pseudomonadales	Pseudohongiellaceae	Pseudohongiella	1.7	Yes	Associated	Peng et al., 2020; Zhou et al., 2022	https://doi.org/10.1016/j.marpolbul.2020.110907	https://doi.org/10.1016/j.envpol.2022.119496
ULSFO vs Untreated	Supratidal	Bacteria	Pseudomonadota	Alphaproteobacteria	Sphingomonadales	Sphingomonadaceae	Sphingorhabdus	1.46	No	Yes	Jeong et al., 2016; Silva et al., 2018	https://doi.org/10.1016/j.jbiotec.2016.04.016	https://doi.org/10.1128/genomeA.00142-18
ULSFO vs Untreated	Supratidal	Bacteria	Bacteroidota	Bacteroidia	Flavobacteriales	Flavobacteriaceae	Subsaxibacter	2.38	No	No
ULSFO vs Untreated	Supratidal	Bacteria	Pseudomonadota	Alphaproteobacteria	Rhodobacterales	Rhodobacteraceae	Sulfitobacter	2.46	No	Yes	Gontikaki et al., 2018	https://doi.org/10.1111/jam.14030

### Sheet: Table S6
Treatment	Abundant zone	Kingdom	Phylum	Class	Order	Family	Genus	LFC	Present in top 20 most abundant ASVs	Hydrocarbon degrader	Source	DOI
Marine diesel	Intertidal	Bacteria	Bacteroidota	Bacteroidia	Flavobacteriales	Flavobacteriaceae	Lutibacter	-2.55	No	Associated	Chen et al., 2024	https://doi.org/10.1016/j.jes.2023.12.010
Marine diesel	Intertidal	Bacteria	Pseudomonadota	Gammaproteobacteria	Pseudomonadales	Nitrincolaceae	Motiliproteus	-2.56	No	Associated	Noirungsee et al., 2020	https://doi.org/10.1038/s41598-020-63190-6
Marine diesel	Supratidal	Bacteria	Pseudomonadota	Alphaproteobacteria	Sphingomonadales	Sphingomonadaceae	Altererythrobacter	1.85	Yes	Yes	Fan et al., 2022	https://doi.org/10.1016/j.chemosphere.2022.135784
Marine diesel	Supratidal	Bacteria	Bacteroidota	Bacteroidia	Flavobacteriales	Flavobacteriaceae	Gelidibacter	2.45	No	No
Marine diesel	Supratidal	Bacteria	Bacteroidota	Bacteroidia	Flavobacteriales	Flavobacteriaceae	Psychroserpens	0.96	No	No
Marine diesel	Supratidal	Bacteria	Pseudomonadota	Gammaproteobacteria	Burkholderiales	Comamonadaceae	Rhodoferax	2.3	No	Yes	Táncsics et al., 2023; Kasanke et al., 2019	https://doi.org/10.1021/acs.est.2c09283	https://doi.org/10.1038/s41598-019-40000-2
Marine diesel	Supratidal	Bacteria	Pseudomonadota	Alphaproteobacteria	Sphingomonadales	Sphingomonadaceae	Sphingorhabdus	2.05	No	Yes	Jeong et al., 2016; Silva et al., 2018	https://doi.org/10.1016/j.jbiotec.2016.04.016	https://doi.org/10.1128/genomeA.00142-18
Marine diesel	Supratidal	Bacteria	Bacteroidota	Bacteroidia	Flavobacteriales	Flavobacteriaceae	Subsaxibacter	2.19	No	No
T0	Intertidal	Bacteria	Bacteroidota	Bacteroidia	Flavobacteriales	Flavobacteriaceae	Lutibacter	-0.71	No	Associated	Chen et al., 2024	https://doi.org/10.1016/j.jes.2023.12.010
T0	Supratidal	Bacteria	Pseudomonadota	Gammaproteobacteria	Granulosicoccales	Granulosicoccaceae	Granulosicoccus	0.41	No	Yes	Freyria et al., 2024; Ellis et al., 2022	https://doi.org/10.1093/ismeco/ycae100	https://doi.org/10.1016/j.marpolbul.2021.113288
T0	Supratidal	Bacteria	Pseudomonadota	Gammaproteobacteria	Burkholderiales	Comamonadaceae	Rhodoferax	0.65	No	Yes	Táncsics et al., 2023; Kasanke et al., 2019	https://doi.org/10.1021/acs.est.2c09283	https://doi.org/10.1038/s41598-019-40000-2
T0	Supratidal	Bacteria	Bacteroidota	Bacteroidia	Flavobacteriales	Flavobacteriaceae	Sediminicola	0.84	No	Associated	Kappell et al., 2014	https://doi.org/10.3389/fmicb.2014.00205
ULSFO	Intertidal	Bacteria	Bacteroidota	Bacteroidia	Flavobacteriales	Flavobacteriaceae	Lutibacter	-2.24	No	Associated	Chen et al., 2024	https://doi.org/10.1016/j.jes.2023.12.010
ULSFO	Supratidal	Bacteria	Pseudomonadota	Alphaproteobacteria	Sphingomonadales	Sphingomonadaceae	Altererythrobacter	2.12	Yes	Yes	Fan et al., 2022	https://doi.org/10.1016/j.chemosphere.2022.135784
ULSFO	Supratidal	Bacteria	Pseudomonadota	Gammaproteobacteria	Enterobacterales	Colwelliaceae	Colwellia	1.69	No	Associated	Peña-Montenegro et al., 2023	https://doi.org/10.1038/s43705-023-00310-z
ULSFO	Supratidal	Bacteria	Pseudomonadota	Alphaproteobacteria	Sphingomonadales	Sphingomonadaceae	Erythrobacter	1.74	No	No
ULSFO	Supratidal	Bacteria	Bacteroidota	Bacteroidia	Flavobacteriales	Flavobacteriaceae	Flavobacterium	3.97	No	Yes	Jung et al., 2021; Chaudhary et al., 2018	https://doi.org/10.1099/ijsem.0.005053	https://doi.org/10.1038/s41598-019-40667-7
ULSFO	Supratidal	Bacteria	Bacteroidota	Bacteroidia	Flavobacteriales	Flavobacteriaceae	Gelidibacter	2.52	No	No
ULSFO	Supratidal	Bacteria	Pseudomonadota	Gammaproteobacteria	Burkholderiales	Comamonadaceae	Rhodoferax	2.77	No	Yes	Táncsics et al., 2023; Kasanke et al., 2019	https://doi.org/10.1021/acs.est.2c09283	https://doi.org/10.1038/s41598-019-40000-2
ULSFO	Supratidal	Bacteria	Bacteroidota	Bacteroidia	Flavobacteriales	Flavobacteriaceae	Sediminicola	1.82	No	Associated	Kappell et al., 2014	https://doi.org/10.3389/fmicb.2014.00205
ULSFO	Supratidal	Bacteria	Pseudomonadota	Alphaproteobacteria	Sphingomonadales	Sphingomonadaceae	Sphingorhabdus	2.59	No	Yes	Jeong et al., 2016; Silva et al., 2018	https://doi.org/10.1016/j.jbiotec.2016.04.016	https://doi.org/10.1128/genomeA.00142-18
ULSFO	Supratidal	Bacteria	Bacteroidota	Bacteroidia	Flavobacteriales	Flavobacteriaceae	Subsaxibacter	3.56	No	No
ULSFO	Supratidal	Bacteria	Pseudomonadota	Alphaproteobacteria	Rhodobacterales	Rhodobacteraceae	Sulfitobacter	1.72	No	Yes	Gontikaki et al., 2018	https://doi.org/10.1111/jam.14030
Untreated	Intertidal	Bacteria	Pseudomonadota	Gammaproteobacteria	Arenicellales	Arenicellaceae	HTCC5015	-3.4	No	No
Untreated	Intertidal	Bacteria	Pseudomonadota	Gammaproteobacteria	Pseudomonadales	Nitrincolaceae	Motiliproteus	-1.66	No	Associated	Noirungsee et al., 2020	https://doi.org/10.1038/s41598-020-63190-6
Untreated	Intertidal	Bacteria	Bacteroidota	Bacteroidia	Flavobacteriales	Flavobacteriaceae	Pseudofulvibacter	-2.7	No	Associated	Krolicka et al., 2017; Kampouris et al., 2023	https://doi.org/10.1264/jsme2.ME21090	https://doi.org/10.1016/j.jhazmat.2022.130656
Untreated	Intertidal	Bacteria	Pseudomonadota	Gammaproteobacteria	Pseudomonadales	Pseudohongiellaceae	Pseudohongiella	-1.24	Yes	Associated	Peng et al., 2020; Zhou et al., 2022	https://doi.org/10.1016/j.marpolbul.2020.110907	https://doi.org/10.1016/j.envpol.2022.119496
Untreated	Intertidal	Bacteria	Pseudomonadota	Gammaproteobacteria	Enterobacterales	Psychromonadaceae	Psychromonas	-1.06	No	Yes	Brakstad et al., 2017	https://doi.org/10.1007/978-3-319-57057-0_27
Untreated	Supratidal	Bacteria	Pseudomonadota	Alphaproteobacteria	Sphingomonadales	Sphingomonadaceae	Altererythrobacter	0.95	Yes	Yes	Fan et al., 2022	https://doi.org/10.1016/j.chemosphere.2022.135784
Untreated	Supratidal	Bacteria	Bacteroidota	Bacteroidia	Flavobacteriales	Flavobacteriaceae	Gelidibacter	1.64	No	No
Untreated	Supratidal	Bacteria	Bacteroidota	Bacteroidia	Flavobacteriales	Flavobacteriaceae	Jejudonia	1.06	No	Associated	Nõlvak et al., 2021	https://doi.org/10.3390/microorganisms9122425
Untreated	Supratidal	Bacteria	Pseudomonadota	Alphaproteobacteria	Sphingomonadales	Sphingomonadaceae	Sphingorhabdus	1.45	No	Yes	Jeong et al., 2016; Silva et al., 2018	https://doi.org/10.1016/j.jbiotec.2016.04.016	https://doi.org/10.1128/genomeA.00142-18
Untreated	Supratidal	Bacteria	Bacteroidota	Bacteroidia	Flavobacteriales	Flavobacteriaceae	Subsaxibacter	2.57	No	No

### Sheet: Table S7
Shannon diversity
Scheirer Ray Hare test						Dunn test
	df	H	p-value			Contrast	Mean difference	Adjusted p-value
Treatment	3	19.0919	0.00026			Marine diesel vs ULSFO	0.029446	0.948011
Location	1	0.9524	0.32911			T0 vs ULSFO	1.34713	0.0187843
Treatment:Location	3	1.0685	0.78469			Untreated vs ULSFO	1.34999	0.00223221
Residuals	19					T0 vs Marine diesel	1.31768	0.019494
						Untreated vs Marine diesel	1.32054	0.00222839
						Untreated vs T0	0.00285504	0.909145
Faith's phylogenetic diversity
ANOVA						Tukey's HSD test contrasts
	df	F	p-value			Contrast	Mean difference	Adjusted p-value
Treatment	3	14.042	4.63e-05		Supratidal	Marine diesel vs ULSFO	5.98876	0.998499
Location	1	15.763	0.00082			T0 vs ULSFO	53.5208	0.00659791
Treatment:Location	3	1.155	0.35284			Untreated vs ULSFO	42.9354	0.007769
Residuals	19					T0 vs Marine diesel	47.5321	0.01862
						Untreated vs Marine diesel	36.9467	0.0274371
						Untreated vs T0	10.5854	0.986233
					Intertidal	Marine diesel vs ULSFO	2.62808	0.999996
						T0 vs ULSFO	23.8266	0.542492
						Untreated vs ULSFO	24.7753	0.26507
						T0 vs Marine diesel	26.4547	0.481125
						Untreated vs Marine diesel	27.4033	0.241281
						Untreated vs T0	0.948627	1
					Intertidal vs Supratidal	ULSFO	33.7598	0.0523824
						Marine diesel	25.1429	0.332052
						Untreated	15.5996	0.769136
						T0	4.06556	0.999988

### Sheet: Table S8
	Bray-Curtis dissimilarities
	T0 vs Marine diesel			T0 vs ULSFO			T0 vs Untreated			Marine diesel vs ULSFO			Marine diesel vs Untreated			ULSFO vs Untreated			Intertidal vs Supratidal
	R2	pseudo-F	Adjusted p-value	R2	pseudo-F	Adjusted p-value	R2	pseudo-F	Adjusted p-value	R2	pseudo-F	Adjusted p-value	R2	pseudo-F	Adjusted p-value	R2	pseudo-F	Adjusted p-value	R2	pseudo-F	Adjusted p-value
Treatment	0.48366	12.9017	0.001	0.5274	18.2738	0.001	0.35335	7.4096	0.001	0.17604	4.7731	0.003	0.34733	10.8738	0.001	0.41595	16.2183	0.001	0.15407	10.8905	0.001
Location	0.16344	4.3598	0.022	0.16463	5.7042	0.006	0.18855	3.9537	0.003	0.37235	10.0957	0.001	0.20639	6.4614	0.001	0.202	7.8762	0.001	0.47974	11.3037	0.001
Residual	0.09049	2.4139	0.088	0.07708	2.6707	0.056	0.0766	1.6062	0.132	0.04591	1.2449	0.245	0.09491	2.9713	0.019	0.07428	2.8962	0.022	0.09739	2.2947	0.004
Location:Treatment	0.26241			0.23089			0.38151			0.4057			0.35136			0.30777			0.2688
Total	1			1			1			1			1			1			1
	Weighted UniFrac
	T0 vs Marine diesel			T0 vs ULSFO			T0 vs Untreated			Marine diesel vs ULSFO			Marine diesel vs Untreated			ULSFO vs Untreated			Intertidal vs Supratidal
	R2	pseudo-F	Adjusted p-value	R2	pseudo-F	Adjusted p-value	R2	pseudo-F	Adjusted p-value	R2	pseudo-F	Adjusted p-value	R2	pseudo-F	Adjusted p-value	R2	pseudo-F	Adjusted p-value	R2	pseudo-F	Adjusted p-value
Treatment	0.45254	12.894	0.001	0.5775	17.7609	0.001	0.30165	6.8998	0.002	0.07697	1.7588	0.173	0.42327	17.3965	0.001	0.54705	25.0898	0.001	0.13226	10.1751	0.001
Location	0.18271	5.2059	0.007	0.11168	3.4347	0.05	0.2084	4.7668	0.002	0.3653	8.3467	0.001	0.23117	9.501	0.001	0.13948	6.3971	0.007	0.5251	13.4658	0.001
Residual	0.11908	3.3928	0.025	0.05069	1.5591	0.206	0.14019	3.2065	0.029	0.07631	1.7437	0.173	0.07792	3.2023	0.036	0.05182	2.3766	0.086	0.09567	2.4535	0.029
Location:Treatment	0.24568			0.26012			0.34975			0.48142			0.26764			0.26165			0.24697
Total	1			1			1			1			1			1			1
